# Exploring ancestry inference of the Middle East

**DOI:** 10.1101/2024.08.15.607793

**Authors:** Noah Herrick, Mirna Ghemrawi, Sylvia Singh, Rami Mahfouz, Susan Walsh

## Abstract

The capability to infer biogeographic ancestry with curated panels of ancestry informative markers (AIMs) is a critical component to DNA intelligence. There are many AIM panels that resolve population differentiation at a continental level. Of late, several studies have directed marker discovery to the Middle East because of the difficulties for AIM panels to resolve this region amongst populations in Eurasia. The AIM discovery process has remained largely unchanged, except for the most recent additions of whole-genome sequence (WGS) data repositories which now include Middle Eastern individuals. Here, the latest WGS data from 1000 Genomes Project and Human Genome Diversity Project was paired with novel Middle Eastern population data from Lebanon for AIMs discovery. An unbiased genetic clustering approach was employed for selecting population clusters for allelic frequency comparisons. Two candidate AIMs were reported, compared, and evaluated together with the autosomal AIMs from the VISAGE Enhanced Tool. These comparisons involved a validation dataset from Middle Eastern WGS data published by the Wellcome Sanger Institute and resulted in slight gains of Middle Eastern ancestry proportions for several Middle Eastern samples with varying levels of co-ancestries. The validation samples also underwent an unsupervised worldwide ADMIXTURE analysis alongside previously mentioned WGS datasets using nearly two million markers (r2 < 0.1) to establish a ‘ground truth’ population membership. Lastly, a novel application of the deep learning dimensional reduction algorithm ‘popVAE’ is provided as an open-source web tool to illustrate the AIM panels variance among these population clusters within two dimensions for easy global ancestry visualization in addition to providing a closest population membership metric.
