## Supplemental Table 2 for "Exploring ancestry inference of the Middle East"

### Sheet: ~2 Million Marker ADMIXTURE
		GROUND TRUTH - DeepAdmixture
		AFR	EAS1	EUR	AMR	ME	EAS2	SAS	OCE
ID	Subpopulation	1	2	3	4	5	6	7	8
APPG7555900	EmiratiC	0.074985	1e-05	1e-05	1e-05	0.740689	1e-05	0.158425	0.025862
APPG7555904	EmiratiD	0.567268	1e-05	1e-05	1e-05	0.285727	1e-05	0.084719	0.062247
APPG7555921	IraqiArab	0.01306	1e-05	0.097713	1e-05	0.776408	1e-05	0.100212	0.012577
APPG7555942	Yemeni	0.09478	1e-05	1e-05	1e-05	0.899221	1e-05	1e-05	0.005948
APPG7555927	Yemeni	0.095851	1e-05	1e-05	1e-05	0.847263	0.001163	0.028856	0.026837
APPG7836404	SaudiA	0.385404	1e-05	1e-05	1e-05	0.564629	1e-05	1e-05	0.049917
APPG7555891	EmiratiD	0.136075	1e-05	1e-05	1e-05	0.72469	1e-05	0.117129	0.022066
APPG7555895	EmiratiC	0.086705	1e-05	1e-05	1e-05	0.748798	1e-05	0.149283	0.015175
APPG7555919	IraqiArab	0.033946	1e-05	0.070025	1e-05	0.714522	1e-05	0.166869	0.014608
APPG7555892	EmiratiD	0.17888	1e-05	1e-05	1e-05	0.681143	1.4e-05	0.108308	0.031626
APPG7555871	EmiratiB	0.042653	1e-05	1e-05	1e-05	0.911726	1e-05	0.04042	0.005162
APPG7555947	Syrian	0.04409	0.014048	0.115143	1e-05	0.774391	1e-05	0.036986	0.015323
APPG7555918	IraqiArab	0.026068	1e-05	0.043732	1e-05	0.828582	1e-05	0.098187	0.003401
APPG7836402	SaudiB	0.035494	1e-05	1e-05	1e-05	0.964446	1e-05	1e-05	1e-05
APPG7555955	SaudiB	0.038188	1e-05	1e-05	1e-05	0.96175	1e-05	1.2e-05	1e-05
APPG7555880	EmiratiA	1e-05	1e-05	1e-05	1e-05	0.974	1e-05	0.02594	1e-05
APPG7555924	IraqiArab	0.014449	0.008056	0.086358	0.005045	0.833839	1e-05	0.04357	0.008673
APPG7555931	Yemeni	0.050933	1e-05	1e-05	1e-05	0.949007	1e-05	1e-05	1e-05
APPG7555897	EmiratiC	0.090727	1e-05	1e-05	1e-05	0.721401	1e-05	0.174515	0.013316
APPG7555875	EmiratiA	1e-05	1e-05	1e-05	1e-05	0.981054	1e-05	0.018886	1e-05
APPG7555935	Yemeni	0.037261	1e-05	1e-05	1e-05	0.96267	1e-05	1.9e-05	1e-05
APPG7555943	Yemeni	0.133322	1e-05	1e-05	1e-05	0.841796	1e-05	1e-05	0.024832
APPG7555869	EmiratiD	0.277086	1e-05	0.003892	1e-05	0.449996	1e-05	0.225126	0.043871
APPG7555934	Yemeni	0.06739	1e-05	1e-05	1e-05	0.922511	1e-05	1e-05	0.010049
APPG7555930	Yemeni	0.06762	1e-05	1e-05	1e-05	0.927815	1e-05	1.8e-05	0.004507
APPG7555901	EmiratiB	0.024038	1e-05	1e-05	1e-05	0.901395	1e-05	0.069575	0.004951
APPG7555865	EmiratiD	0.013496	1e-05	0.056926	1e-05	0.709372	1e-05	0.204942	0.015233
APPG7623339	Syrian	1e-05	0.002262	0.142981	1e-05	0.810555	1e-05	0.035919	0.008253
APPG7555923	IraqiArab	1e-05	0.003672	0.088367	1e-05	0.79705	1.1e-05	0.096571	0.014308
APPG7555929	Yemeni	0.020386	1e-05	1e-05	1e-05	0.941829	1e-05	0.033717	0.004027
APPG7555946	Yemeni	0.033233	1e-05	1e-05	1e-05	0.965393	1e-05	2e-05	0.001314
APPG7623335	IraqiArab	0.024331	1e-05	0.064148	1e-05	0.792007	1e-05	0.109313	0.010172
APPG7623332	EmiratiA	1e-05	1e-05	1e-05	1e-05	0.969635	1e-05	0.023737	0.006578
APPG7555950	SaudiA	0.001021	1e-05	1e-05	1e-05	0.961728	1e-05	0.037202	1e-05
APPG7836396	SaudiB	0.178095	1e-05	1e-05	1e-05	0.777146	1e-05	0.017398	0.027321
APPG7555936	Yemeni	0.060038	1e-05	1e-05	1e-05	0.939902	1e-05	1e-05	1e-05
APPG7555952	SaudiA	1e-05	1e-05	1e-05	1e-05	0.99993	1e-05	1e-05	1e-05
APPG7836401	SaudiB	0.141663	1e-05	1e-05	1e-05	0.799177	0.00215	0.034383	0.022597
APPG7555948	Syrian	1e-05	0.024169	0.162237	1e-05	0.752694	1.1e-05	0.048174	0.012694
APPG7623337	Syrian	1e-05	0.006822	0.124176	1e-05	0.835768	1e-05	0.03072	0.002484
APPG7555902	EmiratiB	0.019368	1e-05	1e-05	1e-05	0.850672	1e-05	0.120496	0.009423
APPG7836399	SaudiB	0.141002	1e-05	1e-05	1e-05	0.823929	1e-05	0.02183	0.013198
APPG7555945	Yemeni	0.105378	1e-05	1e-05	1e-05	0.850948	0.004566	0.025309	0.013769
APPG7836407	SaudiB	0.083092	1e-05	1e-05	1e-05	0.91427	1e-05	1e-05	0.002588
APPG7555907	EmiratiC	0.099562	1e-05	1e-05	1e-05	0.80195	1e-05	0.088703	0.009745
APPG7555932	Yemeni	0.043258	1e-05	1e-05	1e-05	0.956682	1e-05	1e-05	1e-05
APPG7555960	Omani	0.046414	1e-05	1e-05	1e-05	0.84915	1e-05	0.103846	0.00055
APPG7555873	EmiratiA	1e-05	1e-05	1e-05	1e-05	0.996005	1e-05	0.003935	1e-05
APPG7555912	EmiratiB	0.015728	1e-05	1e-05	1e-05	0.928166	1e-05	0.050208	0.005858
APPG7555938	Yemeni	0.059046	1e-05	1e-05	1e-05	0.922955	1e-05	0.004764	0.013195
APPG7623334	IraqiArab	0.025013	1e-05	0.008594	1e-05	0.889755	1e-05	0.071609	0.004999
APPG7555949	SaudiA	1e-05	1e-05	1e-05	1e-05	0.985191	1e-05	0.014749	1e-05
APPG7555958	Omani	0.087364	1e-05	1e-05	1e-05	0.884504	1e-05	0.026765	0.001327
APPG7555961	EmiratiC	0.032876	1e-05	1e-05	1e-05	0.895291	1e-05	0.070069	0.001724
APPG7555916	IraqiArab	0.001137	0.010116	0.081263	1e-05	0.813613	1e-05	0.08409	0.009762
APPG7623350	SaudiA	0.025031	1e-05	1e-05	1e-05	0.955959	1e-05	0.01193	0.00704
APPG7623348	Yemeni	0.042816	1e-05	1e-05	1e-05	0.955223	1e-05	1e-05	0.001911
APPG7623345	Syrian	0.007292	0.010238	0.141093	1e-05	0.793296	1e-05	0.030943	0.017117
APPG7555879	EmiratiD	0.061626	1e-05	1e-05	1e-05	0.864229	1e-05	0.071863	0.002242
APPG7836410	IraqiKurd	1e-05	1e-05	0.127371	1e-05	0.76238	1e-05	0.098762	0.011447
APPG7555903	EmiratiD	0.224928	1e-05	1e-05	1e-05	0.427811	1e-05	0.300261	0.04696
APPG7623333	EmiratiA	1e-05	1e-05	1e-05	1e-05	0.99993	1e-05	1e-05	1e-05
APPG7555941	Yemeni	0.059388	1e-05	1e-05	1e-05	0.692786	0.121553	0.088066	0.038176
APPG7555922	IraqiArab	0.023966	0.003276	0.124101	1e-05	0.771051	1e-05	0.068612	0.008974
APPG7555876	EmiratiD	0.01315	1e-05	0.047876	1e-05	0.745141	1e-05	0.179232	0.014571
APPG7555926	Yemeni	0.033237	1e-05	1e-05	1e-05	0.966703	1e-05	1e-05	1e-05
APPG7555894	EmiratiD	1e-05	1e-05	0.000137	1e-05	0.622161	1e-05	0.362625	0.015037
APPG7836398	SaudiA	1e-05	1e-05	1e-05	1e-05	0.979948	1e-05	0.016597	0.003405
APPG7555956	SaudiB	0.043127	1e-05	1e-05	1e-05	0.956813	1e-05	1e-05	1e-05
APPG7555933	Yemeni	0.057477	1e-05	1e-05	1e-05	0.937625	1e-05	1e-05	0.004848
APPG7836405	SaudiB	0.047541	1e-05	1e-05	1e-05	0.950343	1e-05	0.001235	0.000841
APPG7555939	Yemeni	0.04735	1e-05	1e-05	1e-05	0.943768	0.008832	1e-05	1e-05
APPG7555959	Omani	0.270324	1e-05	1e-05	1e-05	0.611125	1e-05	0.076995	0.041517
APPG7555954	SaudiB	0.035254	1e-05	1e-05	1e-05	0.964686	1e-05	1e-05	1e-05
APPG7836395	SaudiB	0.028564	1e-05	1e-05	1e-05	0.971376	1e-05	1e-05	1e-05
APPG7836394	SaudiB	0.077273	1e-05	1e-05	1e-05	0.922667	1e-05	1e-05	1e-05
APPG7555937	Yemeni	0.049562	1e-05	1e-05	1e-05	0.945982	1e-05	0.002754	0.001662
APPG7555883	EmiratiA	0.007174	1e-05	1e-05	1e-05	0.992766	1e-05	1e-05	1e-05
APPG7555925	IraqiKurd	1e-05	0.008214	0.129292	1e-05	0.730683	1e-05	0.123865	0.007916
APPG7623331	EmiratiB	1e-05	1e-05	1e-05	1e-05	0.83531	1e-05	0.155088	0.009552
APPG7555877	EmiratiA	0.020884	1e-05	1e-05	1e-05	0.955162	1e-05	0.023064	0.000849
APPG7555868	EmiratiD	0.1263	1e-05	0.046847	1e-05	0.814946	1e-05	1e-05	0.011867
APPG7555928	Yemeni	0.017354	1e-05	1e-05	1e-05	0.953663	1e-05	0.022908	0.006035
APPG7555920	IraqiKurd	1e-05	0.008032	0.146385	1e-05	0.732488	1e-05	0.104068	0.008997
APPG7623351	SaudiA	1e-05	1e-05	1e-05	1e-05	0.99993	1e-05	1e-05	1e-05
APPG7555867	EmiratiC	0.031711	1e-05	1e-05	1e-05	0.852962	1e-05	0.105666	0.00962
APPG7836403	SaudiA	1e-05	1e-05	1e-05	1e-05	0.988599	1e-05	0.011341	1e-05
APPG7555866	EmiratiA	1e-05	1e-05	1e-05	1e-05	0.99993	1e-05	1e-05	1e-05
APPG7850841	SaudiB	0.021265	1e-05	1e-05	1e-05	0.978675	1e-05	1e-05	1e-05
APPG7836409	IraqiKurd	1e-05	0.009552	0.140701	1e-05	0.725347	1e-05	0.121154	0.003216
APPG7555953	SaudiA	1e-05	1e-05	1e-05	1e-05	0.993652	1e-05	0.006288	1e-05
APPG7555888	EmiratiD	0.027929	1e-05	0.063474	1e-05	0.642509	1e-05	0.250916	0.015141
APPG7555909	EmiratiA	1e-05	1e-05	1e-05	1e-05	0.977866	1e-05	0.022074	1e-05
APPG7555908	EmiratiC	0.049599	1e-05	1e-05	1e-05	0.880127	1e-05	0.070224	1e-05
APPG7555906	EmiratiD	0.133736	1e-05	1e-05	1e-05	0.72979	1e-05	0.125953	0.01048
APPG7555899	EmiratiB	1e-05	1e-05	1e-05	1e-05	0.956422	1e-05	0.039306	0.004222
APPG7555915	EmiratiB	0.011298	1e-05	1e-05	1e-05	0.948901	1e-05	0.039752	1e-05
APPG7836406	SaudiB	0.109445	1e-05	1e-05	1e-05	0.88552	1e-05	1e-05	0.004985
APPG7836393	SaudiA	0.008409	1e-05	1e-05	1e-05	0.991529	1e-05	1.2e-05	1e-05
APPG7555863	EmiratiD	1e-05	1e-05	0.097238	1e-05	0.706565	1e-05	0.183062	0.013095
APPG7555882	EmiratiA	1e-05	1e-05	1e-05	1e-05	0.981238	1e-05	0.018702	1e-05
APPG7836408	SaudiA	1e-05	1e-05	1e-05	1e-05	0.99993	1e-05	1e-05	1e-05
APPG7850840	SaudiB	0.030984	1e-05	1e-05	1e-05	0.966644	1e-05	1e-05	0.002322
APPG7555957	SaudiB	0.125213	1e-05	1e-05	1e-05	0.863929	1e-05	1e-05	0.010808
APPG7623341	Syrian	0.030559	0.007094	0.124567	1e-05	0.793814	1e-05	0.033857	0.010089
APPG7555893	EmiratiC	0.042456	1e-05	1e-05	1e-05	0.832488	1e-05	0.117883	0.007133
APPG7623347	Jordanian	1e-05	1e-05	0.115645	1e-05	0.880058	1e-05	1e-05	0.004247
APPG7555870	EmiratiA	1e-05	1e-05	1e-05	1e-05	0.975872	1e-05	0.024068	1e-05
APPG7555884	EmiratiC	0.080611	1e-05	0.02407	1e-05	0.721417	1e-05	0.159426	0.014446
APPG7836397	SaudiB	0.025901	1e-05	1e-05	1e-05	0.974039	1e-05	1e-05	1e-05
APPG7623338	Syrian	0.019211	1e-05	0.124616	1e-05	0.833984	1e-05	0.02215	1e-05
APPG7555951	SaudiA	1e-05	1e-05	1e-05	1e-05	0.999929	1.1e-05	1e-05	1e-05
APPG7555910	EmiratiB	0.025692	1e-05	1e-05	1e-05	0.912481	1e-05	0.061504	0.000283
APPG7555914	EmiratiD	1e-05	1e-05	1e-05	1e-05	0.621591	1e-05	0.369391	0.008967
APPG7555911	EmiratiA	1e-05	1e-05	1e-05	1e-05	0.9865	1e-05	0.01344	1e-05
APPG7555874	EmiratiB	0.024015	1e-05	1e-05	1e-05	0.892026	1e-05	0.075991	0.007927
APPG7555889	EmiratiC	0.066792	1e-05	1e-05	1e-05	0.782005	1e-05	0.134256	0.016907
APPG7555878	EmiratiA	0.050785	1e-05	1e-05	1e-05	0.949155	1e-05	1e-05	1e-05
APPG7555864	EmiratiB	0.000648	1e-05	1e-05	1e-05	0.890776	1e-05	0.108526	1e-05
APPG7555881	EmiratiA	0.015397	1e-05	1e-05	1e-05	0.980109	1e-05	0.004444	1e-05
APPG7555896	EmiratiC	1e-05	1e-05	1e-05	1e-05	0.919614	1e-05	0.077415	0.002922
APPG7623343	Syrian	0.018897	1e-05	0.054977	1e-05	0.851681	1e-05	0.067665	0.006751
APPG7555944	Yemeni	0.025354	1e-05	1e-05	1e-05	0.677366	0.000602	0.266908	0.02974
APPG7555905	EmiratiD	0.151163	0.004845	1e-05	1e-05	0.726346	0.003233	0.112108	0.002284
APPG7623340	Syrian	1e-05	0.008462	0.139674	1e-05	0.805868	1e-05	0.038629	0.007338
APPG7555887	EmiratiD	0.029092	1e-05	0.089387	1e-05	0.684807	1e-05	0.186078	0.010606
APPG7555885	EmiratiC	0.05123	1e-05	0.007666	1e-05	0.711111	1e-05	0.217442	0.012521
APPG7555890	EmiratiC	0.037757	1e-05	1e-05	1e-05	0.785262	1e-05	0.166405	0.010536
APPG7623342	Syrian	0.017747	1e-05	0.101223	1e-05	0.858847	1e-05	0.022143	1e-05
APPG7555913	EmiratiB	0.033176	1e-05	1e-05	1e-05	0.883268	1e-05	0.070149	0.013367
APPG7555898	EmiratiD	0.016756	1e-05	1e-05	1e-05	0.80957	1e-05	0.169086	0.004548
APPG7623336	Jordanian	0.031194	1e-05	0.084393	1e-05	0.876119	1e-05	0.006878	0.001385
APPG7623344	Syrian	1.8e-05	0.011427	0.15101	1e-05	0.808351	1e-05	0.02345	0.005722
APPG7555886	EmiratiD	1e-05	1e-05	0.056481	1e-05	0.711408	1e-05	0.222586	0.009485
APPG7623349	Syrian	1e-05	0.012385	0.127572	1e-05	0.788635	1e-05	0.071368	1e-05
APPG7555872	EmiratiC	0.061432	1e-05	1e-05	1e-05	0.64881	0.002902	0.256907	0.029918
APPG7623346	Jordanian	1e-05	1e-05	0.078809	1e-05	0.91881	1e-05	1e-05	0.002331

### Sheet: ET
		ET
		AFR	EAS1	EUR	AMR	ME	EAS2	SAS	OCE
ID	Subpopulation	1	2	3	4	5	6	7	8
APPG7555900	EmiratiC	0.008	0.003	0.009	0.004	0.964	0.003	0.007	0.003
APPG7555904	EmiratiD	0.493	0.01	0.008	0.003	0.289	0.01	0.172	0.015
APPG7555921	IraqiArab	0.006	0.004	0.457	0.009	0.5	0.004	0.016	0.004
APPG7555942	Yemeni	0.015	0.003	0.005	0.006	0.947	0.003	0.015	0.005
APPG7555927	Yemeni	0.201	0.004	0.067	0.002	0.716	0.004	0.004	0.002
APPG7836404	SaudiA	0.575	0.036	0.055	0.086	0.209	0.023	0.013	0.003
APPG7555891	EmiratiD	0.066	0.004	0.049	0.003	0.842	0.004	0.024	0.008
APPG7555895	EmiratiC	0.029	0.005	0.013	0.004	0.913	0.006	0.026	0.004
APPG7555919	IraqiArab	0.002	0.006	0.039	0.005	0.917	0.007	0.02	0.005
APPG7555892	EmiratiD	0.133	0.009	0.013	0.075	0.508	0.008	0.251	0.003
APPG7555871	EmiratiB	0.012	0.03	0.007	0.004	0.901	0.017	0.022	0.007
APPG7555947	Syrian	0.132	0.002	0.734	0.002	0.106	0.002	0.008	0.014
APPG7555918	IraqiArab	0.015	0.035	0.006	0.033	0.853	0.033	0.014	0.013
APPG7836402	SaudiB	0.003	0.002	0.004	0.001	0.985	0.002	0.002	0.002
APPG7555955	SaudiB	0.024	0.005	0.005	0.003	0.927	0.006	0.01	0.021
APPG7555880	EmiratiA	0.003	0.002	0.014	0.002	0.969	0.002	0.005	0.002
APPG7555924	IraqiArab	0.002	0.004	0.167	0.003	0.786	0.004	0.031	0.003
APPG7555931	Yemeni	0.017	0.004	0.008	0.004	0.926	0.007	0.022	0.012
APPG7555897	EmiratiC	0.114	0.014	0.006	0.005	0.728	0.017	0.105	0.012
APPG7555875	EmiratiA	0.002	0.009	0.008	0.002	0.959	0.006	0.01	0.004
APPG7555935	Yemeni	0.007	0.004	0.01	0.002	0.948	0.004	0.023	0.001
APPG7555943	Yemeni	0.222	0.002	0.022	0.002	0.745	0.003	0.003	0.002
APPG7555869	EmiratiD	0.095	0.124	0.014	0.011	0.489	0.108	0.146	0.013
APPG7555934	Yemeni	0.006	0.003	0.005	0.003	0.967	0.003	0.01	0.003
APPG7555930	Yemeni	0.002	0.004	0.009	0.004	0.971	0.004	0.004	0.002
APPG7555901	EmiratiB	0.002	0.003	0.01	0.005	0.966	0.003	0.007	0.006
APPG7555865	EmiratiD	0.02	0.005	0.014	0.006	0.895	0.009	0.044	0.006
APPG7623339	Syrian	0.036	0.004	0.128	0.002	0.812	0.006	0.01	0.003
APPG7555923	IraqiArab	0.009	0.044	0.029	0.005	0.727	0.059	0.091	0.037
APPG7555929	Yemeni	0.012	0.009	0.014	0.068	0.862	0.007	0.021	0.007
APPG7555946	Yemeni	0.003	0.005	0.012	0.003	0.952	0.005	0.018	0.004
APPG7623335	IraqiArab	0.01	0.005	0.073	0.006	0.47	0.005	0.425	0.005
APPG7623332	EmiratiA	0.001	0.008	0.017	0.036	0.914	0.008	0.01	0.006
APPG7555950	SaudiA	0.002	0.002	0.01	0.001	0.978	0.002	0.002	0.002
APPG7836396	SaudiB	0.261	0.003	0.011	0.003	0.707	0.003	0.009	0.003
APPG7555936	Yemeni	0.054	0.003	0.01	0.002	0.915	0.003	0.009	0.003
APPG7555952	SaudiA	0.013	0.011	0.012	0.008	0.906	0.009	0.012	0.03
APPG7836401	SaudiB	0.14	0.004	0.29	0.003	0.524	0.004	0.018	0.017
APPG7555948	Syrian	0.015	0.005	0.569	0.007	0.389	0.005	0.007	0.003
APPG7623337	Syrian	0.01	0.01	0.01	0.005	0.898	0.01	0.044	0.013
APPG7555902	EmiratiB	0.002	0.011	0.006	0.005	0.8	0.018	0.105	0.054
APPG7836399	SaudiB	0.132	0.002	0.02	0.003	0.833	0.003	0.005	0.003
APPG7555945	Yemeni	0.177	0.004	0.008	0.004	0.791	0.004	0.007	0.005
APPG7836407	SaudiB	0.09	0.007	0.009	0.003	0.857	0.01	0.011	0.014
APPG7555907	EmiratiC	0.28	0.011	0.015	0.003	0.623	0.012	0.05	0.006
APPG7555932	Yemeni	0.002	0.003	0.013	0.005	0.964	0.003	0.005	0.004
APPG7555960	Omani	0.064	0.003	0.005	0.003	0.872	0.003	0.045	0.004
APPG7555873	EmiratiA	0.002	0.005	0.025	0.009	0.931	0.004	0.022	0.003
APPG7555912	EmiratiB	0.005	0.003	0.005	0.004	0.967	0.003	0.007	0.005
APPG7555938	Yemeni	0.007	0.003	0.015	0.002	0.965	0.003	0.004	0.002
APPG7623334	IraqiArab	0.011	0.008	0.069	0.055	0.82	0.006	0.007	0.024
APPG7555949	SaudiA	0.003	0.015	0.012	0.053	0.871	0.022	0.02	0.005
APPG7555958	Omani	0.028	0.01	0.007	0.012	0.92	0.011	0.003	0.009
APPG7555961	EmiratiC	0.011	0.005	0.005	0.003	0.948	0.004	0.022	0.002
APPG7555916	IraqiArab	0.002	0.004	0.062	0.003	0.911	0.005	0.011	0.003
APPG7623350	SaudiA	0.004	0.002	0.035	0.003	0.948	0.002	0.004	0.002
APPG7623348	Yemeni	0.01	0.003	0.008	0.002	0.963	0.002	0.009	0.004
APPG7623345	Syrian	0.008	0.005	0.028	0.003	0.937	0.005	0.01	0.004
APPG7555879	EmiratiD	0.157	0.011	0.505	0.004	0.13	0.011	0.177	0.005
APPG7836410	IraqiKurd	0.002	0.019	0.017	0.021	0.826	0.016	0.092	0.006
APPG7555903	EmiratiD	0.183	0.004	0.012	0.004	0.071	0.003	0.705	0.019
APPG7623333	EmiratiA	0.013	0.009	0.013	0.004	0.934	0.007	0.012	0.008
APPG7555941	Yemeni	0.009	0.014	0.013	0.013	0.889	0.045	0.01	0.005
APPG7555922	IraqiArab	0.003	0.007	0.013	0.08	0.881	0.005	0.007	0.005
APPG7555876	EmiratiD	0.007	0.005	0.009	0.003	0.554	0.007	0.399	0.016
APPG7555926	Yemeni	0.013	0.003	0.007	0.002	0.965	0.003	0.005	0.002
APPG7555894	EmiratiD	0.002	0.013	0.267	0.022	0.223	0.035	0.42	0.018
APPG7836398	SaudiA	0.004	0.003	0.007	0.003	0.972	0.002	0.006	0.002
APPG7555956	SaudiB	0.005	0.003	0.029	0.037	0.918	0.003	0.004	0.003
APPG7555933	Yemeni	0.019	0.003	0.004	0.001	0.965	0.003	0.003	0.003
APPG7836405	SaudiB	0.029	0.001	0.004	0.001	0.96	0.001	0.002	0.001
APPG7555939	Yemeni	0.049	0.003	0.008	0.006	0.913	0.004	0.009	0.008
APPG7555959	Omani	0.233	0.006	0.182	0.071	0.315	0.004	0.174	0.015
APPG7555954	SaudiB	0.027	0.007	0.005	0.004	0.938	0.007	0.005	0.008
APPG7836395	SaudiB	0.008	0.002	0.012	0.002	0.971	0.002	0.002	0.002
APPG7836394	SaudiB	0.024	0.007	0.004	0.005	0.942	0.006	0.004	0.009
APPG7555937	Yemeni	0.005	0.003	0.011	0.002	0.97	0.003	0.005	0.002
APPG7555883	EmiratiA	0.005	0.007	0.065	0.003	0.903	0.007	0.006	0.004
APPG7555925	IraqiKurd	0.004	0.005	0.017	0.003	0.933	0.005	0.031	0.003
APPG7623331	EmiratiB	0.003	0.003	0.004	0.002	0.671	0.004	0.309	0.003
APPG7555877	EmiratiA	0.013	0.001	0.007	0.001	0.97	0.001	0.004	0.002
APPG7555868	EmiratiD	0.242	0.005	0.224	0.003	0.509	0.004	0.009	0.003
APPG7555928	Yemeni	0.009	0.004	0.01	0.005	0.938	0.003	0.008	0.023
APPG7555920	IraqiKurd	0.003	0.018	0.31	0.003	0.575	0.021	0.065	0.004
APPG7623351	SaudiA	0.002	0.002	0.014	0.002	0.975	0.001	0.003	0.002
APPG7555867	EmiratiC	0.012	0.01	0.008	0.006	0.941	0.007	0.011	0.005
APPG7836403	SaudiA	0.007	0.006	0.005	0.004	0.903	0.005	0.066	0.004
APPG7555866	EmiratiA	0.003	0.002	0.004	0.002	0.98	0.002	0.005	0.002
APPG7850841	SaudiB	0.003	0.002	0.013	0.002	0.968	0.002	0.008	0.003
APPG7836409	IraqiKurd	0.007	0.062	0.684	0.003	0.028	0.053	0.159	0.003
APPG7555953	SaudiA	0.004	0.006	0.004	0.006	0.952	0.006	0.01	0.012
APPG7555888	EmiratiD	0.037	0.034	0.578	0.031	0.074	0.019	0.213	0.015
APPG7555909	EmiratiA	0.012	0.008	0.009	0.027	0.926	0.006	0.009	0.003
APPG7555908	EmiratiC	0.068	0.004	0.051	0.004	0.858	0.004	0.008	0.004
APPG7555906	EmiratiD	0.003	0.003	0.008	0.002	0.595	0.003	0.384	0.002
APPG7555899	EmiratiB	0.003	0.001	0.008	0.001	0.978	0.001	0.005	0.002
APPG7555915	EmiratiB	0.002	0.005	0.017	0.003	0.95	0.005	0.011	0.007
APPG7836406	SaudiB	0.171	0.009	0.039	0.003	0.703	0.01	0.06	0.007
APPG7836393	SaudiA	0.007	0.004	0.005	0.022	0.942	0.005	0.012	0.002
APPG7555863	EmiratiD	0.002	0.023	0.012	0.005	0.854	0.023	0.073	0.009
APPG7555882	EmiratiA	0.003	0.002	0.018	0.003	0.966	0.002	0.004	0.002
APPG7836408	SaudiA	0.002	0.002	0.034	0.003	0.933	0.002	0.011	0.012
APPG7850840	SaudiB	0.006	0.002	0.007	0.002	0.975	0.002	0.004	0.003
APPG7555957	SaudiB	0.026	0.003	0.017	0.004	0.928	0.003	0.011	0.007
APPG7623341	Syrian	0.006	0.006	0.009	0.003	0.839	0.01	0.017	0.11
APPG7555893	EmiratiC	0.063	0.057	0.014	0.07	0.451	0.049	0.288	0.007
APPG7623347	Jordanian	0.001	0.004	0.029	0.002	0.954	0.003	0.005	0.002
APPG7555870	EmiratiA	0.018	0.006	0.009	0.003	0.947	0.004	0.005	0.008
APPG7555884	EmiratiC	0.002	0.014	0.019	0.005	0.924	0.016	0.014	0.006
APPG7836397	SaudiB	0.005	0.002	0.006	0.002	0.974	0.002	0.005	0.003
APPG7623338	Syrian	0.014	0.026	0.436	0.003	0.465	0.037	0.009	0.009
APPG7555951	SaudiA	0.009	0.008	0.006	0.004	0.834	0.015	0.107	0.017
APPG7555910	EmiratiB	0.005	0.004	0.01	0.002	0.965	0.004	0.008	0.003
APPG7555914	EmiratiD	0.003	0.011	0.08	0.006	0.364	0.013	0.451	0.072
APPG7555911	EmiratiA	0.004	0.005	0.024	0.003	0.938	0.005	0.014	0.007
APPG7555874	EmiratiB	0.002	0.005	0.011	0.004	0.942	0.005	0.025	0.007
APPG7555889	EmiratiC	0.081	0.017	0.016	0.012	0.68	0.022	0.043	0.128
APPG7555878	EmiratiA	0.002	0.004	0.008	0.004	0.955	0.003	0.018	0.006
APPG7555864	EmiratiB	0.006	0.002	0.022	0.005	0.954	0.002	0.007	0.003
APPG7555881	EmiratiA	0.004	0.005	0.013	0.007	0.955	0.005	0.007	0.004
APPG7555896	EmiratiC	0.014	0.012	0.008	0.004	0.881	0.012	0.044	0.026
APPG7623343	Syrian	0.004	0.015	0.006	0.012	0.9	0.014	0.046	0.004
APPG7555944	Yemeni	0.006	0.004	0.018	0.007	0.556	0.004	0.404	0.003
APPG7555905	EmiratiD	0.105	0.01	0.008	0.005	0.713	0.017	0.137	0.004
APPG7623340	Syrian	0.009	0.004	0.365	0.002	0.61	0.003	0.004	0.003
APPG7555887	EmiratiD	0.006	0.008	0.162	0.003	0.799	0.009	0.007	0.006
APPG7555885	EmiratiC	0.023	0.01	0.019	0.002	0.232	0.008	0.695	0.011
APPG7555890	EmiratiC	0.009	0.006	0.005	0.004	0.746	0.005	0.223	0.003
APPG7623342	Syrian	0.008	0.003	0.02	0.016	0.903	0.003	0.041	0.004
APPG7555913	EmiratiB	0.011	0.006	0.004	0.003	0.952	0.004	0.008	0.011
APPG7555898	EmiratiD	0.004	0.006	0.039	0.013	0.915	0.006	0.015	0.003
APPG7623336	Jordanian	0.034	0.021	0.115	0.008	0.752	0.061	0.007	0.003
APPG7623344	Syrian	0.034	0.003	0.142	0.003	0.801	0.003	0.01	0.005
APPG7555886	EmiratiD	0.005	0.027	0.011	0.004	0.877	0.054	0.017	0.004
APPG7623349	Syrian	0.005	0.004	0.011	0.004	0.959	0.004	0.007	0.006
APPG7555872	EmiratiC	0.037	0.002	0.006	0.002	0.072	0.002	0.875	0.002
APPG7623346	Jordanian	0.01	0.029	0.01	0.02	0.858	0.021	0.038	0.014

### Sheet: ET+2
		ET+2
		AFR	EAS1	EUR	AMR	ME	EAS2	SAS	OCE
ID	Subpopulation	1	2	3	4	5	6	7	8
APPG7555900	EmiratiC	0.009	0.003	0.013	0.004	0.958	0.003	0.008	0.002
APPG7555904	EmiratiD	0.495	0.008	0.004	0.003	0.384	0.009	0.08	0.016
APPG7555921	IraqiArab	0.006	0.004	0.476	0.007	0.488	0.003	0.011	0.003
APPG7555942	Yemeni	0.015	0.003	0.004	0.005	0.953	0.003	0.012	0.004
APPG7555927	Yemeni	0.202	0.003	0.083	0.002	0.702	0.003	0.003	0.002
APPG7836404	SaudiA	0.579	0.031	0.038	0.07	0.239	0.024	0.016	0.003
APPG7555891	EmiratiD	0.052	0.003	0.024	0.003	0.889	0.003	0.019	0.007
APPG7555895	EmiratiC	0.028	0.004	0.013	0.003	0.922	0.006	0.021	0.003
APPG7555919	IraqiArab	0.003	0.013	0.096	0.01	0.808	0.009	0.053	0.008
APPG7555892	EmiratiD	0.108	0.01	0.005	0.072	0.591	0.007	0.204	0.003
APPG7555871	EmiratiB	0.009	0.019	0.01	0.005	0.921	0.013	0.018	0.005
APPG7555947	Syrian	0.146	0.002	0.797	0.002	0.036	0.002	0.005	0.009
APPG7555918	IraqiArab	0.013	0.034	0.008	0.03	0.855	0.032	0.018	0.01
APPG7836402	SaudiB	0.003	0.001	0.003	0.001	0.987	0.002	0.002	0.001
APPG7555955	SaudiB	0.021	0.005	0.005	0.003	0.943	0.005	0.006	0.012
APPG7555880	EmiratiA	0.002	0.002	0.012	0.002	0.974	0.002	0.004	0.002
APPG7555924	IraqiArab	0.002	0.004	0.157	0.003	0.814	0.003	0.015	0.003
APPG7555931	Yemeni	0.019	0.004	0.011	0.005	0.913	0.007	0.026	0.015
APPG7555897	EmiratiC	0.092	0.014	0.007	0.005	0.719	0.017	0.135	0.01
APPG7555875	EmiratiA	0.002	0.006	0.006	0.001	0.969	0.004	0.008	0.003
APPG7555935	Yemeni	0.009	0.005	0.01	0.003	0.928	0.004	0.039	0.002
APPG7555943	Yemeni	0.214	0.002	0.015	0.002	0.761	0.002	0.003	0.002
APPG7555869	EmiratiD	0.07	0.119	0.009	0.011	0.569	0.124	0.085	0.012
APPG7555934	Yemeni	0.004	0.003	0.003	0.002	0.976	0.002	0.007	0.002
APPG7555930	Yemeni	0.002	0.004	0.008	0.004	0.974	0.003	0.004	0.002
APPG7555901	EmiratiB	0.001	0.003	0.015	0.007	0.957	0.003	0.006	0.008
APPG7555865	EmiratiD	0.021	0.005	0.02	0.006	0.885	0.011	0.046	0.008
APPG7623339	Syrian	0.028	0.003	0.095	0.001	0.859	0.004	0.007	0.002
APPG7555923	IraqiArab	0.008	0.041	0.05	0.005	0.641	0.05	0.154	0.051
APPG7555929	Yemeni	0.009	0.012	0.018	0.115	0.801	0.007	0.029	0.009
APPG7555946	Yemeni	0.002	0.004	0.009	0.002	0.962	0.004	0.015	0.003
APPG7623335	IraqiArab	0.015	0.004	0.203	0.005	0.34	0.004	0.425	0.004
APPG7623332	EmiratiA	0.001	0.007	0.017	0.037	0.919	0.007	0.008	0.005
APPG7555950	SaudiA	0.002	0.003	0.017	0.002	0.968	0.002	0.003	0.003
APPG7836396	SaudiB	0.243	0.003	0.005	0.003	0.735	0.002	0.007	0.002
APPG7555936	Yemeni	0.032	0.003	0.017	0.002	0.933	0.002	0.008	0.002
APPG7555952	SaudiA	0.008	0.012	0.009	0.009	0.903	0.009	0.017	0.032
APPG7836401	SaudiB	0.112	0.004	0.179	0.003	0.668	0.004	0.014	0.016
APPG7555948	Syrian	0.016	0.006	0.573	0.006	0.386	0.004	0.006	0.003
APPG7623337	Syrian	0.01	0.009	0.009	0.005	0.929	0.007	0.02	0.011
APPG7555902	EmiratiB	0.002	0.01	0.006	0.005	0.832	0.025	0.071	0.048
APPG7836399	SaudiB	0.124	0.002	0.026	0.003	0.834	0.004	0.005	0.003
APPG7555945	Yemeni	0.17	0.004	0.007	0.003	0.804	0.004	0.005	0.005
APPG7836407	SaudiB	0.065	0.005	0.004	0.002	0.896	0.009	0.009	0.009
APPG7555907	EmiratiC	0.289	0.013	0.008	0.003	0.608	0.01	0.062	0.006
APPG7555932	Yemeni	0.001	0.004	0.012	0.007	0.961	0.003	0.007	0.005
APPG7555960	Omani	0.042	0.003	0.005	0.002	0.91	0.003	0.03	0.004
APPG7555873	EmiratiA	0.002	0.004	0.079	0.007	0.884	0.003	0.019	0.003
APPG7555912	EmiratiB	0.004	0.003	0.004	0.004	0.975	0.002	0.005	0.004
APPG7555938	Yemeni	0.005	0.002	0.013	0.002	0.971	0.003	0.003	0.001
APPG7623334	IraqiArab	0.037	0.008	0.332	0.058	0.531	0.005	0.008	0.021
APPG7555949	SaudiA	0.003	0.011	0.009	0.039	0.898	0.02	0.015	0.004
APPG7555958	Omani	0.018	0.01	0.005	0.011	0.936	0.011	0.002	0.008
APPG7555961	EmiratiC	0.01	0.004	0.004	0.002	0.962	0.003	0.013	0.002
APPG7555916	IraqiArab	0.002	0.003	0.061	0.003	0.916	0.004	0.008	0.003
APPG7623350	SaudiA	0.005	0.002	0.076	0.003	0.904	0.002	0.004	0.002
APPG7623348	Yemeni	0.01	0.002	0.007	0.002	0.967	0.002	0.007	0.003
APPG7623345	Syrian	0.006	0.005	0.019	0.002	0.954	0.004	0.006	0.003
APPG7555879	EmiratiD	0.184	0.014	0.577	0.004	0.094	0.015	0.108	0.005
APPG7836410	IraqiKurd	0.003	0.016	0.032	0.025	0.805	0.014	0.102	0.005
APPG7555903	EmiratiD	0.175	0.004	0.012	0.005	0.153	0.003	0.621	0.028
APPG7623333	EmiratiA	0.012	0.007	0.01	0.004	0.946	0.006	0.01	0.006
APPG7555941	Yemeni	0.01	0.008	0.015	0.01	0.905	0.039	0.008	0.005
APPG7555922	IraqiArab	0.002	0.006	0.016	0.122	0.836	0.005	0.007	0.005
APPG7555876	EmiratiD	0.005	0.004	0.011	0.003	0.607	0.009	0.345	0.016
APPG7555926	Yemeni	0.013	0.002	0.005	0.002	0.969	0.002	0.004	0.002
APPG7555894	EmiratiD	0.002	0.017	0.188	0.028	0.454	0.059	0.234	0.018
APPG7836398	SaudiA	0.003	0.002	0.008	0.003	0.975	0.002	0.004	0.002
APPG7555956	SaudiB	0.006	0.003	0.022	0.028	0.931	0.002	0.004	0.002
APPG7555933	Yemeni	0.014	0.002	0.003	0.001	0.973	0.002	0.002	0.002
APPG7836405	SaudiB	0.023	0.001	0.003	0.001	0.967	0.001	0.002	0.002
APPG7555939	Yemeni	0.041	0.003	0.008	0.006	0.924	0.004	0.008	0.007
APPG7555959	Omani	0.198	0.006	0.13	0.082	0.418	0.005	0.146	0.015
APPG7555954	SaudiB	0.024	0.006	0.003	0.003	0.947	0.006	0.005	0.005
APPG7836395	SaudiB	0.009	0.002	0.024	0.001	0.959	0.002	0.002	0.001
APPG7836394	SaudiB	0.017	0.006	0.003	0.005	0.953	0.005	0.004	0.006
APPG7555937	Yemeni	0.005	0.003	0.008	0.002	0.975	0.002	0.004	0.002
APPG7555883	EmiratiA	0.004	0.005	0.067	0.002	0.909	0.005	0.004	0.003
APPG7555925	IraqiKurd	0.004	0.008	0.038	0.004	0.875	0.006	0.06	0.005
APPG7623331	EmiratiB	0.003	0.004	0.004	0.002	0.628	0.004	0.353	0.004
APPG7555877	EmiratiA	0.008	0.001	0.014	0.001	0.97	0.001	0.003	0.001
APPG7555868	EmiratiD	0.249	0.006	0.271	0.004	0.449	0.004	0.014	0.004
APPG7555928	Yemeni	0.011	0.004	0.013	0.005	0.937	0.003	0.006	0.021
APPG7555920	IraqiKurd	0.002	0.017	0.169	0.003	0.753	0.015	0.036	0.004
APPG7623351	SaudiA	0.002	0.001	0.008	0.001	0.982	0.001	0.003	0.001
APPG7555867	EmiratiC	0.01	0.009	0.006	0.005	0.95	0.007	0.008	0.004
APPG7836403	SaudiA	0.007	0.006	0.004	0.005	0.895	0.005	0.074	0.004
APPG7555866	EmiratiA	0.002	0.002	0.004	0.001	0.984	0.002	0.004	0.001
APPG7850841	SaudiB	0.002	0.001	0.009	0.001	0.976	0.002	0.007	0.002
APPG7836409	IraqiKurd	0.006	0.085	0.718	0.003	0.014	0.044	0.126	0.003
APPG7555953	SaudiA	0.003	0.005	0.006	0.006	0.956	0.005	0.01	0.008
APPG7555888	EmiratiD	0.05	0.045	0.704	0.03	0.022	0.018	0.118	0.013
APPG7555909	EmiratiA	0.013	0.008	0.006	0.022	0.938	0.005	0.006	0.002
APPG7555908	EmiratiC	0.043	0.004	0.016	0.003	0.923	0.003	0.005	0.004
APPG7555906	EmiratiD	0.003	0.003	0.007	0.002	0.638	0.003	0.343	0.002
APPG7555899	EmiratiB	0.003	0.001	0.01	0.001	0.978	0.001	0.004	0.002
APPG7555915	EmiratiB	0.002	0.004	0.014	0.002	0.96	0.004	0.008	0.005
APPG7836406	SaudiB	0.196	0.007	0.155	0.002	0.557	0.008	0.07	0.005
APPG7836393	SaudiA	0.006	0.004	0.004	0.025	0.946	0.004	0.009	0.002
APPG7555863	EmiratiD	0.002	0.036	0.012	0.009	0.794	0.026	0.106	0.014
APPG7555882	EmiratiA	0.003	0.002	0.016	0.003	0.969	0.002	0.003	0.002
APPG7836408	SaudiA	0.002	0.002	0.026	0.003	0.946	0.002	0.008	0.01
APPG7850840	SaudiB	0.005	0.002	0.006	0.001	0.978	0.002	0.003	0.002
APPG7555957	SaudiB	0.019	0.003	0.012	0.004	0.944	0.003	0.009	0.007
APPG7623341	Syrian	0.007	0.005	0.008	0.003	0.869	0.012	0.013	0.084
APPG7555893	EmiratiC	0.034	0.075	0.008	0.079	0.6	0.051	0.145	0.007
APPG7623347	Jordanian	0.001	0.003	0.025	0.002	0.961	0.003	0.004	0.002
APPG7555870	EmiratiA	0.012	0.004	0.01	0.003	0.956	0.003	0.005	0.006
APPG7555884	EmiratiC	0.002	0.008	0.021	0.005	0.936	0.011	0.012	0.005
APPG7836397	SaudiB	0.004	0.002	0.005	0.001	0.98	0.002	0.004	0.003
APPG7623338	Syrian	0.014	0.039	0.58	0.004	0.306	0.039	0.008	0.01
APPG7555951	SaudiA	0.007	0.011	0.004	0.004	0.835	0.016	0.103	0.02
APPG7555910	EmiratiB	0.005	0.003	0.006	0.002	0.974	0.003	0.005	0.003
APPG7555914	EmiratiD	0.003	0.017	0.118	0.009	0.321	0.017	0.425	0.09
APPG7555911	EmiratiA	0.003	0.004	0.016	0.003	0.954	0.004	0.01	0.005
APPG7555874	EmiratiB	0.002	0.004	0.01	0.004	0.958	0.004	0.014	0.004
APPG7555889	EmiratiC	0.077	0.018	0.029	0.013	0.691	0.024	0.06	0.087
APPG7555878	EmiratiA	0.002	0.003	0.006	0.004	0.97	0.002	0.008	0.005
APPG7555864	EmiratiB	0.006	0.002	0.028	0.006	0.948	0.002	0.006	0.003
APPG7555881	EmiratiA	0.004	0.005	0.009	0.007	0.964	0.004	0.005	0.003
APPG7555896	EmiratiC	0.012	0.012	0.009	0.005	0.897	0.009	0.038	0.019
APPG7623343	Syrian	0.003	0.014	0.006	0.011	0.927	0.012	0.025	0.003
APPG7555944	Yemeni	0.005	0.005	0.009	0.007	0.694	0.005	0.273	0.003
APPG7555905	EmiratiD	0.086	0.009	0.006	0.005	0.797	0.019	0.074	0.004
APPG7623340	Syrian	0.007	0.004	0.334	0.002	0.643	0.003	0.004	0.003
APPG7555887	EmiratiD	0.007	0.013	0.226	0.004	0.711	0.012	0.013	0.014
APPG7555885	EmiratiC	0.026	0.007	0.045	0.002	0.159	0.007	0.747	0.007
APPG7555890	EmiratiC	0.009	0.006	0.005	0.004	0.842	0.005	0.127	0.003
APPG7623342	Syrian	0.011	0.004	0.037	0.026	0.844	0.004	0.068	0.006
APPG7555913	EmiratiB	0.008	0.008	0.004	0.005	0.947	0.005	0.01	0.013
APPG7555898	EmiratiD	0.004	0.005	0.029	0.013	0.932	0.005	0.012	0.002
APPG7623336	Jordanian	0.032	0.021	0.118	0.007	0.735	0.076	0.007	0.004
APPG7623344	Syrian	0.054	0.003	0.276	0.003	0.647	0.003	0.011	0.004
APPG7555886	EmiratiD	0.005	0.021	0.008	0.003	0.909	0.04	0.01	0.004
APPG7623349	Syrian	0.004	0.003	0.008	0.002	0.968	0.003	0.005	0.005
APPG7555872	EmiratiC	0.028	0.002	0.007	0.002	0.126	0.002	0.832	0.002
APPG7623346	Jordanian	0.01	0.025	0.008	0.021	0.871	0.024	0.032	0.01
